# Chance and Necessity in the Pleiotropic Consequences of Adaptation for Budding Yeast

**DOI:** 10.1101/724617

**Authors:** Elizabeth R. Jerison, Alex N. Nguyen Ba, Michael M. Desai, Sergey Kryazhimskiy

## Abstract

Mutations that a population accumulates during evolution in one (“home”) environment may cause fitness gains or losses in other conditions. Such pleiotropic fitness effects determine the evolutionary fate of the population in variable environments and can lead to ecological specialization. It is unclear how the pleiotropic outcomes of evolution are shaped by the intrinsic randomness of the evolutionary process and by the deterministic variation in selection pressures across environments. To address this question, we evolved 20 replicate populations of the yeast *Saccharomyces cerevisiae* in 11 laboratory environments and measured their fitness across multiple other conditions. We found that evolution in all home environments led to a diversity of patterns of pleiotropic fitness gains and losses, driven by multiple types of mutations. Approximately 60% percent of this variation are explained by clone’s home environment and the most common parallel genetic changes, while about 40% are attributed to the stochastic accumulation of mutations whose pleiotropic effects are unpredictable. On average, populations specialized to their home environment, but generalists also evolved in almost all conditions. Our results suggest that the mutations accumulating in a home environment incur a variety of pleiotropic effects, from costs to benefits, with different probabilities. Therefore, whether a population evolves towards a specialist or a generalist phenotype is heavily influenced by chance.
