## Supplementary Table S2 for "Chance and Necessity in the Pleiotropic Consequences of Adaptation for Budding Yeast"

Evolution environment	Clone number	Fitness at 21 C vs. original reference	Fitness at 21 C vs. cured reference
Evolved in SC	clone1	-0.04287380725	0.270380717068
Evolved in SC	clone10	-0.0201725463483	0.330655971448
Evolved in SC	clone11	-0.0658281412976	-0.043487298795
Evolved in SC	clone12	-0.0286163795326	0.207637757257
Evolved in SC	clone13	-0.218351379604	-0.0600921734155
Evolved in SC	clone14	-0.0519154063054	-0.0356138443722
Evolved in SC	clone15	-0.0155616762322	-0.0290452847732
Evolved in SC	clone16	-0.012867764396	-0.0335503280243
Evolved in SC	clone17	-0.285093349782	-0.0482354564621
Evolved in SC	clone18	-0.0135204749494	-0.0347318996867
Evolved in SC	clone19	-0.0211642418956	-0.0340264249829
Evolved in SC	clone2	-0.0298060106511	-0.0494529748735
Evolved in SC	clone20	-0.231114381955	-0.029491360592
Evolved in SC	clone3	-0.020094872095	0.33068288854
Evolved in SC	clone4	-0.265222406333	-0.0512373982933
Evolved in SC	clone5	-0.0260605363811	0.333580155184
Evolved in SC	clone6	-0.311310212362	-0.0339003898481
Evolved in SC	clone8	-0.0287187021561	-0.0373647190589
Evolved in SC	clone9	-0.0308393685389	-0.0457524568841
Evolved in gal	clone1	-0.0314571927496	0.213997015755
Evolved in gal	clone10	-0.0300662672709	0.276260062818
Evolved in gal	clone11	-0.0336856348071	-0.050580419027
Evolved in gal	clone12	0.0107207024186	-0.0459337067597
Evolved in gal	clone13	-0.0322669026129	0.130851228106
Evolved in gal	clone14	-0.0516809129293	-0.0643694215945
Evolved in gal	clone15	-0.0399380587729	-0.0487462502165
Evolved in gal	clone17	-0.0288084108676	-0.060783087988
Evolved in gal	clone18	-0.0233525448422	-0.0388937467782
Evolved in gal	clone19	-0.0652764913044	-0.0456722773149
Evolved in gal	clone2	-0.0344816190801	0.114420694488
Evolved in gal	clone20	-0.0654050366861	-0.0348554377002
Evolved in gal	clone3	-0.0450565017538	-0.0527373583226
Evolved in gal	clone4	-0.0533407202371	0.146591152763
Evolved in gal	clone5	-0.142859647234	-0.136447303851
Evolved in gal	clone6	-0.0149169633668	0.12852566353
Evolved in gal	clone7	-0.0445080702576	-0.0701344082306
Evolved in gal	clone8	-0.0559665861079	-0.0389921845105
Evolved in gal	clone9	-0.286303502694	-0.0373699368481
Evolved in 21 C	clone1	-0.0365317810708	-0.0637138009923
Evolved in 21 C	clone10	-0.324990293395	-0.0530704317464
Evolved in 21 C	clone11	-0.0234110649019	0.200186561262
Evolved in 21 C	clone12	-0.0204226514293	-0.0124981176769
Evolved in 21 C	clone13	0.00323149523009	0.0523244170946
Evolved in 21 C	clone14	0.00457164279662	0.344462192003
Evolved in 21 C	clone16	-0.0381504905388	-0.0598753014607
Evolved in 21 C	clone17	-0.00821061624782	-0.0291984006149
Evolved in 21 C	clone18	-0.0285748818188	0.0701240784561
Evolved in 21 C	clone19	-0.0178134861562	-0.0435523068247
Evolved in 21 C	clone2	-0.0360854754833	-0.0528847814178
Evolved in 21 C	clone20	-0.0292669408351	0.0784077141723
Evolved in 21 C	clone3	-0.0317519486365	-0.0565523868845
Evolved in 21 C	clone4	0.0196226732671	0.274943346953
Evolved in 21 C	clone5	-0.0247561733652	0.103086495799
Evolved in 21 C	clone6	-0.000100679224908	0.211307618679
Evolved in 21 C	clone7	-0.007422766227	-0.0258582677005
Evolved in 21 C	clone8	-0.293351966505	-0.0256587659987
Evolved in 21 C	clone9	-0.00793031465887	0.186087647562
Evolved in 37 C	clone1	-0.208113214886	-0.0742730552106
Evolved in 37 C	clone10	-0.241987043826	-0.0661164468256
Evolved in 37 C	clone11	-0.269353178509	-0.068810011236
Evolved in 37 C	clone12	-0.0364375838616	-0.0542023322939
Evolved in 37 C	clone13	-0.294373948158	-0.0660032819224
Evolved in 37 C	clone14	-0.232220964763	-0.0536618838931
Evolved in 37 C	clone15	-0.318373964268	-0.102687112107
Evolved in 37 C	clone16	-0.308069523691	-0.0814488423032
Evolved in 37 C	clone17	-0.036445436636	0.180903473726
Evolved in 37 C	clone18	-0.232059181679	-0.0475104370493
Evolved in 37 C	clone19	-0.274740091067	-0.0510278464782
Evolved in 37 C	clone2	-0.231506876326	-0.0599370406482
Evolved in 37 C	clone3	-0.282627687076	-0.0561172115224
Evolved in 37 C	clone4	-0.250372482811	-0.0422572484482
Evolved in 37 C	clone5	-0.0444104936941	0.2242855117
Evolved in 37 C	clone6	-0.273567212824	-0.0702208969718
Evolved in 37 C	clone7	-0.229709640342	-0.0572729835337
Evolved in 37 C	clone8	-0.0809049981127	-0.0697072628974
Evolved in 37 C	clone9	-0.108703002268	-0.0766162072782
Evolved in .2 M	clone1	-0.0295346425693	0.0947283762781
Evolved in .2 M	clone10	-0.0404293839905	0.203718069297
Evolved in .2 M	clone11	-0.0379063910893	0.0555879091293
Evolved in .2 M	clone12	-0.0138876706314	-0.0458921288908
Evolved in .2 M	clone13	-0.0386381256761	0.061663871757
Evolved in .2 M	clone14	-0.0218047672796	0.184666504303
Evolved in .2 M	clone15	-0.0523273350565	-0.0590108603184
Evolved in .2 M	clone16	-0.0240090944947	0.201747665466
Evolved in .2 M	clone17	-0.0243625331972	0.356096825368
Evolved in .2 M	clone18	-0.0585788486784	0.259895254971
Evolved in .2 M	clone19	-0.336645191175	-0.0340936485675
Evolved in .2 M	clone2	-0.338311782591	-0.0348671658204
Evolved in .2 M	clone20	-0.0451897933353	-0.0602174271862
Evolved in .2 M	clone3	-0.283601339403	-0.0576075160198
Evolved in .2 M	clone4	-0.324015233273	-0.0370588592783
Evolved in .2 M	clone5	-0.0317035964146	0.227311109387
Evolved in .2 M	clone6	-0.294591679966	-0.044071632621
Evolved in .2 M	clone7	-0.0368628852089	-0.0475035448997
Evolved in .2 M	clone8	-0.249254193187	-0.0522837094538
Evolved in .2 M	clone9	-0.0129972959715	-0.0302207837406
Evolved in .07% glu	clone1	0.0185260529269	0.0163523651837
Evolved in .07% glu	clone10	-0.0985260746579	-0.110669647626
Evolved in .07% glu	clone11	-0.0312743971837	0.24822077113
Evolved in .07% glu	clone12	-0.0420540766742	-0.0464569434995
Evolved in .07% glu	clone13	-0.0385887804872	-0.0501761453083
Evolved in .07% glu	clone14	-0.191686518043	-0.0732392234385
Evolved in .07% glu	clone15	-0.0093189637851	0.136487537094
Evolved in .07% glu	clone16	-0.226157825421	-0.0427813673232
Evolved in .07% glu	clone17	-0.0654881577756	-0.0624559512555
Evolved in .07% glu	clone18	-0.0374450279578	-0.0552127407632
Evolved in .07% glu	clone19	-0.253403308185	-0.0364327570643
Evolved in .07% glu	clone2	-0.260398239431	-0.0344752509251
Evolved in .07% glu	clone20	-0.0427643490518	-0.0425571436548
Evolved in .07% glu	clone3	-0.042662071747	-0.0612504642446
Evolved in .07% glu	clone4	-0.0453088264787	-0.0675714853191
Evolved in .07% glu	clone5	-0.0430201371619	-0.0644922966365
Evolved in .07% glu	clone6	-0.0223812141218	0.32982658724
Evolved in .07% glu	clone7	-0.0331376117459	0.196671313101
Evolved in .07% glu	clone8	-0.00479169080936	0.189245441736
Evolved in .07% glu	clone9	-0.317141176757	-0.0351540754556
Evolved in pH 3.8	clone1	-0.0550002951662	-0.0695935152047
Evolved in pH 3.8	clone10	-0.015599761389	-0.0136435786688
Evolved in pH 3.8	clone11	-0.0113454006525	-0.0463436710181
Evolved in pH 3.8	clone12	-0.0295776692919	0.281247601161
Evolved in pH 3.8	clone13	-0.0365249902831	0.120786618044
Evolved in pH 3.8	clone14	-0.0364074820934	-0.0464391459489
Evolved in pH 3.8	clone15	-0.0442581873036	0.227024644111
Evolved in pH 3.8	clone17	-0.035492494403	-0.0447120480784
Evolved in pH 3.8	clone18	-0.0212740505636	-0.0413194053458
Evolved in pH 3.8	clone19	-0.0268075203422	-0.0470099656334
Evolved in pH 3.8	clone2	-0.0245109562962	0.210846325304
Evolved in pH 3.8	clone20	-0.0435430334195	-0.0525380846431
Evolved in pH 3.8	clone3	-0.0207859032176	0.100973846602
Evolved in pH 3.8	clone4	-0.0419088899548	0.230787584264
Evolved in pH 3.8	clone5	-0.0302689805208	-0.0555995512949
Evolved in pH 3.8	clone6	-0.219349934091	-0.0403090684298
Evolved in pH 3.8	clone7	-0.032165567332	0.213142747673
Evolved in pH 3.8	clone8	-0.0407811809499	0.192552421961
Evolved in pH 3.8	clone9	-0.0440144627857	0.209517732532
Evolved in pH 3	clone1	-0.300509458364	-0.080089645909
Evolved in pH 3	clone11	-0.0434934133902	-0.0583595946816
Evolved in pH 3	clone12	-0.114195689476	-0.0246199895211
Evolved in pH 3	clone13	-0.293484329241	-0.0539449411994
Evolved in pH 3	clone14	-0.291539158067	-0.0579750106499
Evolved in pH 3	clone16	-0.0285736369145	0.275446324663
Evolved in pH 3	clone17	-0.185358773116	-0.0348066370466
Evolved in pH 3	clone18	-0.27759515674	-0.0264602255467
Evolved in pH 3	clone19	-0.250053272338	-0.0598622984079
Evolved in pH 3	clone2	-0.396336396347	-0.0917998411964
Evolved in pH 3	clone20	-0.265020088731	-0.0277569089889
Evolved in pH 3	clone3	-0.393950416264	-0.0974799478225
Evolved in pH 3	clone4	-0.400318091557	-0.0951847726473
Evolved in pH 3	clone5	-0.0214239144337	-0.0272922909711
Evolved in pH 3	clone6	-0.214507410921	-0.0443315514658
Evolved in pH 3	clone7	-0.261429363902	-0.0548687858188
Evolved in pH 3	clone8	-0.14439935662	-0.037225812688
Evolved in pH 3	clone9	-0.236338276128	-0.0313742373282
Evolved in pH 6	clone1	-0.0236131007788	0.545596218283
Evolved in pH 6	clone10	-0.0852806545559	-0.100133591754
Evolved in pH 6	clone11	-0.0369282500061	-0.0275682167601
Evolved in pH 6	clone12	-0.0730107202733	0.27962429251
Evolved in pH 6	clone13	-0.326171504418	-0.0618510281105
Evolved in pH 6	clone14	-0.344007669328	-0.104701119344
Evolved in pH 6	clone15	-0.0698845159971	-0.0661056734624
Evolved in pH 6	clone17	-0.083711676154	-0.0447064171527
Evolved in pH 6	clone18	-0.09040054043	-0.0787067839428
Evolved in pH 6	clone19	-0.0527797079351	-0.071949346277
Evolved in pH 6	clone2	-0.0352367547625	-0.0522174259765
Evolved in pH 6	clone20	-0.0397700807604	0.197438628387
Evolved in pH 6	clone3	-0.0569785767458	-0.0765920245368
Evolved in pH 6	clone4	0.000598919494953	-0.00474767055146
Evolved in pH 6	clone5	-5.12860000009e-05	-0.02667159498
Evolved in pH 6	clone6	-0.405542739749	-0.0205919030898
Evolved in pH 6	clone7	-0.0565532978152	-0.0617017267692
Evolved in pH 6	clone8	-0.00333041641542	-0.0228969537934
Evolved in pH 6	clone9	-0.0344979384299	-0.0419206724111
Evolved in pH 7.3	clone1	-0.0172464045091	0.165429252435
Evolved in pH 7.3	clone10	-0.389211826519	-0.0632044661161
Evolved in pH 7.3	clone11	-0.362427232596	-0.132689869937
Evolved in pH 7.3	clone12	0.00640866034033	0.182901415182
Evolved in pH 7.3	clone13	-0.16466517411	-0.0414306192141
Evolved in pH 7.3	clone14	-0.276163266228	-0.0409352114113
Evolved in pH 7.3	clone15	-0.00609462583844	0.210830150247
Evolved in pH 7.3	clone16	-0.0931559973643	-0.0587470134227
Evolved in pH 7.3	clone17	-0.141597595274	-0.0408242236158
Evolved in pH 7.3	clone18	-0.369580552393	-0.0366462187271
Evolved in pH 7.3	clone19	-0.0609533706519	0.210465344326
Evolved in pH 7.3	clone2	-0.0497401164395	0.200648089036
Evolved in pH 7.3	clone20	-0.0902775509314	-0.0236137571361
Evolved in pH 7.3	clone3	-0.0338779993181	-0.0503340735393
Evolved in pH 7.3	clone4	-0.339348121047	-0.043730230075
Evolved in pH 7.3	clone5	-0.074454913976	-0.087494691032
Evolved in pH 7.3	clone6	-0.115915338799	0.250625001302
Evolved in pH 7.3	clone7	-0.384727736392	-0.0535726667599
Evolved in pH 7.3	clone8	-0.00610711949715	-0.0282645503006
Evolved in pH 7.3	clone9	-0.344148293035	-0.121961182952
Evolved in .8 M	clone1	-0.364543117275	-0.0430411624243
Evolved in .8 M	clone10	-0.0210996040776	0.208749484291
Evolved in .8 M	clone11	-0.343596600571	-0.0389587754108
Evolved in .8 M	clone12	-0.068699068046	0.210199743394
Evolved in .8 M	clone13	-0.310582121419	-0.031471104891
Evolved in .8 M	clone14	-0.0327950185299	0.202575071176
Evolved in .8 M	clone15	-0.243176320001	-0.045841282372
Evolved in .8 M	clone16	-0.29276852981	-0.0251383533151
Evolved in .8 M	clone17	-0.328945058612	-0.0680596737565
Evolved in .8 M	clone18	-0.0332341810281	-0.0417192953094
Evolved in .8 M	clone19	-0.285974926296	-0.0725122184295
Evolved in .8 M	clone2	-0.164992854372	0.0852719487309
Evolved in .8 M	clone20	-0.234229546154	-0.0634473784791
Evolved in .8 M	clone3	-0.0504439630654	-0.0500663402015
Evolved in .8 M	clone4	-0.0209661700569	0.0653949428009
Evolved in .8 M	clone5	-0.019396553409	-0.0325063736877
Evolved in .8 M	clone6	-0.256311760725	-0.0288420190487
Evolved in .8 M	clone7	-0.351087264173	-0.107598973622
Evolved in .8 M	clone8	-0.282247183974	-0.0779289845018
Evolved in .8 M	clone9	-0.238536044098	-0.0832823937633
