## Supplementary Table S4 for "Chance and Necessity in the Pleiotropic Consequences of Adaptation for Budding Yeast"

oGW137	TTGGTGAGCGCTAGGAGTC
oGW138	TATGAAATGCTTTTCTTGTTGTTCTTACG
URA3-HIS3_Left	ATGAAATTGCCCAGTATTCTTAACCCAACTGCACAGAACACCGCTAGGGATAACAGGGTA
URA3-HIS3_Right	ATTGAAGCTCTAATTTGTGAGTTTAGTATACATGCATTTTGCTGCAGCTTTAAATAATCG
Hph_universal_left	ATTTCGGCTCCAACAATGTC
CUE4_targeting_L	GTTTCACGGTGTAAACAAACAAGCACACCATCGTCAGTATACTTAGTGCACCATACCACAG
CUE4_targeting_R	CGGCTACCCACGCGCACAAAAGTAAAAATGGATGGATCGACGCACTTAACTTCGCATCTG
HAL5_targeting_L	CGAGCTTTCTCTTCCTTTTTATTTTGAAGATCCTCTCTCTCCTTAGTGCACCATACCACAG
HAL5_targeting_R	CACAAGAATCTTTCATAAGTGAAAAAGATGAAGATGAAGCCGCACTTAACTTCGCATCTG
SIR2_targeting_L	CCAAGTGTATCTGTTGTGTTGGTTTCCCTCAAGGAATCCGGCTTAGTGCACCATACCACAG
SIR2_targeting_R	ACATTATAAATAATGATGAACCTTCACATAAGAAGATAAACGCACTTAACTTCGCATCTG
ASG1_targeting_L	CTGGACGTTTATATCAATGCAATGCTGGGCCTACCGAGATCCTTAGTGCACCATACCACAG
ASG1_targeting_R	CATCTGATAAATCCAGGGGGAGAGTTTGGTCAAAATCGTCCGCACTTAACTTCGCATCTG
STP3_targeting_L	AGTGGCTGGTCCTTCATCTGTTGGCGGTGCCGGGGTGAGTCTTAGTGCACCATACCACAG
STP3_targeting_R	CTTCTTTTTCCTTGGCTTATTGATTTTGGTGCTATGGGGGCGCACTTAACTTCGCATCTG
PEP1_targeting_L	TACGACGCCTAGATAGAGGGTAAAGTGAGGCAATCATCGTTCTTAGTGCACCATACCACAG
PEP1_targeting_R	AAATGAGGTGTTTGGTTATATTAATCTTTATCAACCTACTCGCACTTAACTTCGCATCTG
CUE4_recon_Fw	GTTTCACGGTGTAAACAAACAAGCACACCATCGTCAGTATAAACATTATAGTCGATCCATCCATTTTTACTTTTGTGCGCGTGGGTAGCCG
CUE4_recon_Rv	CGGCTACCCACGCGCACAAAAGTAAAAATGGATGGATCGACTATAATGTTTATACTGACGATGGTGTGCTTGTTTGTTTACACCGTGAAAC
HAL5_recon_Fw	CGAGCTTTCTCTTCCTTTTTATTTTGAAGATCCTCTCTCTCTAACCAATTGGCTTCATCTTCATCTTTTTCACTTATGAAAGATTCTTGTG
HAL5_recon_Rv	CACAAGAATCTTTCATAAGTGAAAAAGATGAAGATGAAGCCAATTGGTTAGAGAGAGAGGATCTTCAAAATAAAAAGGAAGAGAAAGCTCG
SIR2_recon_Fw	CCAAGTGTATCTGTTGTGTTGGTTTCCCTCAAGGAATCCGGCTGTCCTACTTTTATCTTCTTATGTGAAGGTTCATCATTATTTATAATGT
SIR2_recon_Rv	ACATTATAAATAATGATGAACCTTCACATAAGAAGATAAAAGTAGGACAGCCGGATTCCTTGAGGGAAACCAACACAACAGATACACTTGG
ASG1_recon_Fw	CTGGACGTTTATATCAATGCAATGCTGGGCCTACCGAGATCTATTTCCCCCCGACGATTTTGACCAAACTCTCCCCCTGGATTTATCAGATG
ASG1_recon_Rv	CATCTGATAAATCCAGGGGGAGAGTTTGGTCAAAATCGTCGGGGGGAAATAGATCTCGGTAGGCCCAGCATTGCATTGATATAAACGTCCAG
STP3_recon_FW	AGTGGCTGGTCCTTCATCTGTTGGCGGTGCCGGGGTGAGTACCCCCATAGCACCAAAATCAATAAGCCAAGGAAAAAGAAG
STP3_recon_RV	CTTCTTTTTCCTTGGCTTATTGATTTTGGTGCTATGGGGGTACTCACCCCGGCACCGCCAACAGATGAAGGACCAGCCACT
PEP1_recon_Fw	TACGACGCCTAGATAGAGGGTAAAGTGAGGCAATCATCGTTCCTTTAAGTAAGTAGGTTGATAAAGATTAATATAACCAAACACCTCATTT
PEP1_recon_Rv	AAATGAGGTGTTTGGTTATATTAATCTTTATCAACCTACTTACTTAAAGGAACGATGATTGCCTCACTTTACCCTCTATCTAGGCGTCGTA
ASG1_sequencing_left	CATTGTGCTACGCTGCAATC
ASG1_sequencing_right	GCAACGAATCCAACCAATTT
STP3_sequencing_left	AAGGCAGCCGAGAGACAATA
STP3_sequencing_right	GTGGAGTTGAATGGGCACTT
HAL5_sequencing_left	ATTGGTGGTGACCTTGGTGT
HAL5_sequencing_right	TAATAATGCTGCGGCTCCTT
CUE4_sequencing_L	ATGGACCCTGTGTTCCTGAG
CUE4_sequencing_R	CTAGCCCCTTGGTTCTACCC
SIR2_sequencing_L	ATCCTCGGGGAGGTAAGTGT
SIR2_sequencing_R	AGAAATTAGGCATCGCTTCG
PEP1_sequencing_L	CAAAGGCGAGTTTCCATGTT
PEP1_sequencing_R	CCATGGATGTGTGGGTATCA
